# A unique class of Zn^2+^-binding PBPs underlies cephalosporin resistance and sporogenesis of *Clostridioides difficile*

**DOI:** 10.1101/2022.01.04.474981

**Authors:** Michael D. Sacco, Shaohui Wang, Swamy R. Adapa, Xiujun Zhang, Maura V. Gongora, Jean R. Gatdula, Eric M. Lewandowski, Lauren R. Hammond, Julia A. Townsend, Michael T. Marty, Jun Wang, Prahathees J. Eswara, Rays H.Y. Jiang, Xingmin Sun, Yu Chen

## Abstract

β-Lactam antibiotics, particularly cephalosporins, are major risk factors for *C. difficile* infection (CDI), the most common hospital acquired infection. These broad-spectrum antibiotics irreversibly inhibit penicillin-binding proteins (PBPs), essential enzymes that assemble the bacterial cell wall. Little is known about the *C. difficile* PBPs, yet they play central roles in the growth, infection, and transmission of this pathogen. In this study we discover that PBP2, essential for vegetative growth, is the primary bactericidal target for β-lactams in *C. difficile*. We further demonstrate PBP2 is insensitive to cephalosporin inhibition, revealing a key cause of the well-documented, but poorly understood, cephalosporin resistance in *C. difficile*. For the first time, we determine the crystal structures of *C. difficile* PBP2, which bears several highly unique features, including significant ligand-induced conformational changes and an active site Zn^2+^-binding motif that influences β-lactam binding and protein stability. Remarkably, this motif is shared in two other *C. difficile* PBPs essential for sporulation, PBP3 and SpoVD. While these PBPs are present in a wide range of bacterial taxa, including species in extreme environments and the human gut, they are mostly found in anaerobes, typically Firmicutes. The widespread presence of this convergently evolved thiol-containing motif and its cognate Zn^2+^ suggests it may function as a redox-sensor to regulate cell wall synthesis for survival in adverse environments. Collectively, our findings address important etiological questions surrounding *C. difficile*, characterize new elements of PBP structure and function, and lay the groundwork for antibiotic development targeting both *C. difficile* growth and sporulation.
