## Extended Data Table 3 for "A unique class of Zn^2+^-binding PBPs underlies cephalosporin resistance and sporogenesis of *Clostridioides difficile*"

### Sheet: Sheet1
Extended Data Table 3 phylogenetic analysis of Zn-binding PBPs. PBPs with Zn-Motif are shaded red, those without are shaded blue
Protein ID	Alias used in the study	Gene names	Protein names	Organism	Length (AA)	Taxonomic lineage	Domain
W8T3V5_PEPAC		mrdA EAL2_c11530	Penicillin-binding protein 2	Peptoclostridium acidaminophilum DSM 3953	931	cellular organisms, Bacteria, Terrabacteria group, Firmicutes, Clostridia, Eubacteriales, Peptostreptococcaceae, Peptoclostridium, Peptoclostridium acidaminophilum (Eubacterium acidaminophilum), Peptoclostridium acidaminophilum DSM 3953	---DMGKLQPENKNDTLAPRPLYNVATMTTVQPGSVFKMVTGL-AGLEKG-L-SPKYKIT-D-RGYI-KVG--NRNFG---CWIWNERKGTHGPTDLYRALEVSCNYYFYSL-SVGF----DYGA-NKPLP---VEMGIED--ILYYAKLLGLDEKTGI-----------Q---I-EEVS
A0A069RBA7_PEPLI		mrdA CLIT_23c03350	Penicillin-binding protein 2	Peptoclostridium litorale DSM 5388	929	cellular organisms, Bacteria, Terrabacteria group, Firmicutes, Clostridia, Eubacteriales, Peptostreptococcaceae, Peptoclostridium, Peptoclostridium litorale (Clostridium litorale), Peptoclostridium litorale DSM 5388	---DMESLLPANGNDLLAPRPLYNIATMTAVQPGSTFKMVTGL-AALEAG-L-SPTYTIR-D-KGYI-KLG--NKTFG---CWIWNSSRGNHGDTDLYKALEVSCNYYFYSL-SVGY----DYSK-DKPLP---VKMSVDD--ILHYARLFGLDEETGI-----------Q---I-EEFA
E3PRK8_ACESD		CLOST_1392	Penicillin-binding protein, transpeptidase	Acetoanaerobium sticklandii (strain ATCC 12662 / DSM 519 / JCM 1433 / NCIMB 10654) (Clostridium sticklandii)	931	cellular organisms, Bacteria, Terrabacteria group, Firmicutes, Clostridia, Eubacteriales, Peptostreptococcaceae, Acetoanaerobium, Acetoanaerobium sticklandii (Clostridium sticklandii), Acetoanaerobium sticklandii (strain ATCC 12662 / DSM 519 / JCM 1433 / NCIMB 10654) (Clostridium sticklandii)	---DMDNLMPENLNDPLSPKPLYNIATMTSVQPGSAFKMITGL-AALESG-L-DPNYRIK-D-EGFI-EMG--GRRFG---CWFWNDYGGKHGEEDLVAALRDSCNYYFYSI-SVGY----DYAK-EKPLP---VEMNSGK--ILDMAKLFGLDDFTGI-----------Q---I-EEVS
A0A1M6LWF5_9CLOT		SAMN02745883_00373	Penicillin-binding protein 2	Caminicella sporogenes DSM 14501	944	cellular organisms, Bacteria, Terrabacteria group, Firmicutes, Clostridia, Eubacteriales, Clostridiaceae, Caminicella, Caminicella sporogenes, Caminicella sporogenes DSM 14501	---DWARLQPENKRDPIAPRPLYNIATLTAVQPGSTFKMITGL-AGLEKG-L-DPNRKFY-D-VGYL-KRG--NKTFG---SWKWNLYRTSHGYVDLYKALEESVNTYFFNL-SNGQINARDSKD-NKPLG---IDINIGD--ILEYAKKFGLGEKTGI-----------E---I-GEVS
A0A1U7M7R5_TISCR		pbp_1 TICRE_06650	Beta-lactam-inducible penicillin-binding protein	Tissierella creatinophila DSM 6911	1108	cellular organisms, Bacteria, Terrabacteria group, Firmicutes, Tissierellia, Tissierellales, Tissierellaceae, Tissierella, Tissierella creatinophila, Tissierella creatinophila DSM 6911	---DWNSLFPENEEDLLAPRPLYNIATQTAVSPGSTFKMVTGL-TAIEKG-F-SPNKTIR-D-MGVV-DIG--NKTFN---CLLWTTSRRTHGNENLYDALRDSCNYYFYTL-AMGR----NQKT-GENIG---VKIDIDE--IVEMSKKFGLNEKTGI-----------E-IKIPAESS
A0A2I1M6T7_9FIRM		CYJ34_07195	Beta-lactamase (EC 3.5.2.6)	Anaerococcus octavius	1150	cellular organisms, Bacteria, Terrabacteria group, Firmicutes, Tissierellia, Tissierellales, Peptoniphilaceae, Anaerococcus, Anaerococcus octavius	---DWESLQVDEDSGPLVPRPMLNIATQTAVMPGSTFKLVTSL-AALENG-L-DPQAVIT-D-YGYV-EVG--DQTFN---NLAWTEYGITQGEENLYGAIRDSNNYYFYVL-ALGE----NPHD-GKSIG---TKVDLND--IRVAAEKLGLDQPTGI-----------E-VNIPKETT
R5XGS0_9CLOT		BN488_02542	Toxin secretion/phage lysis holin	Clostridium bartlettii CAG:1329	1022	cellular organisms, Bacteria, Terrabacteria group, Firmicutes, Clostridia, Eubacteriales, Clostridiaceae, Clostridium, environmental samples, Clostridium bartlettii CAG:1329	---DYEKLQPENPNDTLAASPLLNLVTQGVFQPGSTFKMITGM-AALENG-L-DPNYTIN-D-PGVI-NIN--GQTFA---DAVWNKSRSNHGIVNLYKAIQESCNVYFGIV-GTGT----NWLKSGSDPN---IKMDSEK--ILEYAKLFGLNENTGL-----------E-DEI-TEVA
A0A0M1US50_PAESO		JGS6382_03621	Putative penicillin-binding protein with aN-terminal TonB-box (EC 2.4.1.129)	Paeniclostridium sordellii (Clostridium sordellii)	1006	cellular organisms, Bacteria, Terrabacteria group, Firmicutes, Clostridia, Eubacteriales, Peptostreptococcaceae, Paeniclostridium, Paeniclostridium sordellii (Clostridium sordellii)	---DYEKLKPKNPNDLIGANPLNNLVTRGAFQPGSTFKMITGM-AALENG-L-NPNYAIN-D-RGVI-YLG--NRPFA---DYVWHHGRSNHGYTNLYKALQESCNIYFYTI-GTGK----NWFG-EGDPK---EDMGPDK--ILQYAKLFGLNDNTGL-----------D-KEI-GESK
A0A2P2BNT4_9FIRM		FRIFI_0494	Toxin secretion/phage lysis holin	Romboutsia hominis	999	cellular organisms, Bacteria, Terrabacteria group, Firmicutes, Clostridia, Eubacteriales, Peptostreptococcaceae, Romboutsia, Romboutsia hominis	---DYEKLQPKNKNDVLAPNAQVNLATQGVFQPGSTFKMVTGM-AAIDNG-M-NPNYTIN-D-PGVI-MLG--NRPFA---DYVWHKSRSNHGATNLYKAIQESCNIYFYTI-GSGE----NRVG-GKDPN---VKIGPND--TLKYAKLFGLDDYTGL-----------N-DEI-DEKK
C9YK84_CLODR	CdPBP2	CDR20291_0985	Putative penicillin-binding protein	Clostridioides difficile (strain R20291) (Peptoclostridium difficile)	992	cellular organisms, Bacteria, Terrabacteria group, Firmicutes, Clostridia, Eubacteriales, Peptostreptococcaceae, Clostridioides, Clostridioides difficile (Peptoclostridium difficile), Clostridioides difficile (strain R20291) (Peptoclostridium difficile)	---DYKALQPKNPNDLLAGSPLLNLVTQGEFQPGSSFKMLTSM-AALENG-L-DPNFTIN-D-PGVI-MLG--KKSFG---DYVWNHGRGNHGMTNLYKAIQESCNIYMATI-GTGK----TWPD-GKSIG---IDMNANK--ILEYAKLFGLDQNTGL-----------Q-DEV-EERA
A0A371IUA2_9FIRM		CHF27_005510	Penicillin-binding protein	Romboutsia maritimum	1003	cellular organisms, Bacteria, Terrabacteria group, Firmicutes, Clostridia, Eubacteriales, Peptostreptococcaceae, Romboutsia, Romboutsia maritimum	---DYQALQPENKNDLLAPSSLLNLSTQGVFQPGSTFKMITGM-AALENG-L-DPNYTIS-D-PGVV-YLG--NRPFG---DYVWHKFKKNHGSTNLYKAIQESCNIYFYTI-ATGK----NWTG-GKNPS---ESMSADK--ILEYAKLFGLNERTGL-----------S-NEI-EERA
A0A4R5BK23_9ACTN		mrdA E1298_18745	Penicillin-binding protein 2	Actinomadura rubrisoli	690	cellular organisms, Bacteria, Terrabacteria group, Actinobacteria, Actinomycetia (high G+C Gram-positive bacteria), Streptosporangiales, Thermomonosporaceae, Actinomadura, Actinomadura rubrisoli	---EYDGLL-----GKKKGEPLISRVTQGQFAPGSTFKISSVS-AAVKDG-Y-SLNGIYP-C-PGSYN-VG--SRAFT-----NFE--GQGHGAMNLHRALVVSCDTIFYKF-AYEE-----WLRDGGTKP---RKSPSDP--MVGMARHYGFGARTGI-----------D---LPSETP
A0A429FF18_9ACTN		mrdA DMH08_21375	Penicillin-binding protein 2	Actinomadura sp. WAC 06369	691	cellular organisms, Bacteria, Terrabacteria group, Actinobacteria, Actinomycetia (high G+C Gram-positive bacteria), Streptosporangiales, Thermomonosporaceae, Actinomadura, unclassified Actinomadura, Actinomadura sp. WAC 06369	---KYDALL-----GEKSNNPLISRVTQGMGPPGSTFKVSSVA-AAIRAG-Y-DLHGTYN-C-PGSYM-VG--SRAFN-----NFQ--GANLGTMNLHTALVKSCDTIFYKF-AHEM-----WMRNGGRNA---PLDAKNP--MVETARDFGFGSRTGV-----------D---LPAESE+E17
O33622_STRCH		pbp	Pbp protein	Streptomyces coelicolor	770	cellular organisms, Bacteria, Terrabacteria group, Actinobacteria, Actinomycetia (high G+C Gram-positive bacteria), Streptomycetales, Streptomycetaceae, Streptomyces, Streptomyces albidoflavus group, Streptomyces coelicolor	---DYKKLT-----GKDSNYPLLNRATQGQAAPGSIFKVVSSA-GAVEAG-Y-DFDGNYD-C-SSAYN-VG--GQVFK-----NFE--SANEGMITIGRALELSCDTVFYRL-SHQE-----WKKDGGMNP----KNPHDY--FYKAAHQFGLGAKTGI-----------D---LPNEVT
O26085_HELPY	H.pylori_PBP2	HP_1565	Penicillin-binding protein 2 (Pbp2)	Helicobacter pylori (strain ATCC 700392 / 26695) (Campylobacter pylori)	588	cellular organisms, Bacteria, Proteobacteria, delta/epsilon subdivisions, Epsilonproteobacteria, Campylobacterales, Helicobacteraceae, Helicobacter, Helicobacter pylori (Campylobacter pylori), Helicobacter pylori (strain ATCC 700392 / 26695) (Campylobacter pylori)	---KWQKLQ------DDIYNPLLNRFANALYPPGSVVKMGVGL-SFLENLHI-TENTTIP-T-PPF-IEV----GKHK---FRDWK--KTGHGNSNLYKAIRESVDVYFYKF-GL--------------------EISIEK--LSKTLREVGFGEKTGV-----------D---LPNEFV
MRDA_HAEIN		mrdA pbp2 HI_0032	Peptidoglycan D,D-transpeptidase MrdA (EC 3.4.16.4) (Penicillin-binding protein 2) (PBP-2)	Haemophilus influenzae (strain ATCC 51907 / DSM 11121 / KW20 / Rd)	651	cellular organisms, Bacteria, Proteobacteria, Gammaproteobacteria, Pasteurellales, Pasteurellaceae, Haemophilus, Haemophilus influenzae, Haemophilus influenzae (strain ATCC 51907 / DSM 11121 / KW20 / Rd)	---DYKRLL------NDLARPLYSRATQGAYPPASTVKPFIAV-AAQTENVI-TPNTTIF-D-PGY-WVLP--NSTKR---FRDWK--KTGHGDTDLNKAITESSDTYFYQV-AY--------------------NMGIDR--LSNWMKDFGFGMPTGI-----------E---IQEETA
MRDA_ECOLI	E.coli_PBP2	mrdA pbpA b0635 JW0630	Peptidoglycan D,D-transpeptidase MrdA (EC 3.4.16.4) (Penicillin-binding protein 2) (PBP-2)	Escherichia coli (strain K12)	633	cellular organisms, Bacteria, Proteobacteria, Gammaproteobacteria, Enterobacterales, Enterobacteriaceae, Escherichia, Escherichia coli, Escherichia coli (strain K12)	---DYSALL------NDPNTPLVNRATQGVYPPASTVKPYVAV-SALSAGVI-TRNTTLF-D-PGW-WQLP--GSEKR---YRDWK--KWGHGRLNVTRSLEESADTFFYQV-AY--------------------DMGIDR--LSEWMGKFGYGHYTGI-----------D---LAEERS
MRDA_ECOLI		mrdA pbpA b0635 JW0630	Peptidoglycan D,D-transpeptidase MrdA (EC 3.4.16.4) (Penicillin-binding protein 2) (PBP-2)	Escherichia coli (strain K12)	633	cellular organisms, Bacteria, Proteobacteria, Gammaproteobacteria, Enterobacterales, Enterobacteriaceae, Escherichia, Escherichia coli, Escherichia coli (strain K12)	---DYSALL------NDPNTPLVNRATQGVYPPASTVKPYVAV-SALSAGVI-TRNTTLF-D-PGW-WQLP--GSEKR---YRDWK--KWGHGRLNVTRSLEESADTFFYQV-AY--------------------DMGIDR--LSEWMGKFGYGHYTGI-----------D---LAEERS
P96052_STRTR		pbp2b	Penicillin-binding protein 2b	Streptococcus thermophilus	704	cellular organisms, Bacteria, Terrabacteria group, Firmicutes, Bacilli, Lactobacillales, Streptococcaceae, Streptococcus, Streptococcus thermophilus	------------G--AQDFKADALGTITDVFTPGSVVKGATLT-AGWRSGAI-YGDQVLT-DQPINI--AS--SPPIT-----SWFTD-KGSRAITATQALEYSSNTYMVQI-AIKRLGQQ-YVP-GMSLSTDNMEKAMTT--LRDTYAEFGMGVSTGL-----------D---LPGESE
PBP2_STRR6		penA pbp2b spr1517	Penicillin-binding protein 2B	Streptococcus pneumoniae (strain ATCC BAA-255 / R6)	680	cellular organisms, Bacteria, Terrabacteria group, Firmicutes, Bacilli, Lactobacillales, Streptococcaceae, Streptococcus, Streptococcus pneumoniae, Streptococcus pneumoniae (strain ATCC BAA-255 / R6)	------------K--TGELTPDSLGTVTNVFVPGSVVKAATIS-SGWENGVL-SGNQTLT-DQSIVF--QG--SAPIN-----SWYTQAYGSFPITAVQALEYSSNTYMVQT-ALGLMGQT-YQP-NMFVGTSNLESAMEK--LRSTFGEYGLGTATGI-----------D---LPDEST
PBPH_BACSU		pbpH ykuA BSU13980	Penicillin-binding protein H (EC 3.4.16.4)	Bacillus subtilis (strain 168)	704	cellular organisms, Bacteria, Terrabacteria group, Firmicutes, Bacilli, Bacillales, Bacillaceae, Bacillus, Bacillus subtilis group, Bacillus subtilis, Bacillus subtilis subsp. subtilis, Bacillus subtilis (strain 168)	------------K--TNKIEDYAIGAFTTQYEMGSAVKGATVL-AGYQDGIP-HY-KYYI-DAPMLL--GT--N-LIK-----KSYTN---MGTINELTALQKSSNVYMFNV-AMHIAGVT-YKP-HGSLPAD--QNDLLK--MRNYYSQFGLGVKTGI-----------D---LPQESA
PBP2A_BACSU		pbpA yqgF BSU25000	Penicillin-binding protein 2A (PBP-2B) (EC 3.4.16.4)	Bacillus subtilis (strain 168)	716	cellular organisms, Bacteria, Terrabacteria group, Firmicutes, Bacilli, Bacillales, Bacillaceae, Bacillus, Bacillus subtilis group, Bacillus subtilis, Bacillus subtilis subsp. subtilis, Bacillus subtilis (strain 168)	------------ENGAYKFDDYALGAMTSSYAMGSAVKGATVL-TGLQTGAI-NLNTVFK-DEPLYI--GQ--DKRGK-----KSWQN---LGPVGIQTALEKSSNVFMFKT-AIAVGKGE-YKP-HQALPLD--TSAFDT--FRNYFSQFGLGVKTGI-----------D---LPNEMT
A3DBK3_HUNT2		Cthe_0091	Penicillin-binding protein 2	Hungateiclostridium thermocellum (strain ATCC 27405 / DSM 1237 / JCM 9322 / NBRC 103400 / NCIMB 10682 / NRRL B-4536 / VPI 7372) (Clostridium thermocellum)	709	cellular organisms, Bacteria, Terrabacteria group, Firmicutes, Clostridia, Eubacteriales, Oscillospiraceae, Acetivibrio, Hungateiclostridium thermocellum (Clostridium thermocellum), Hungateiclostridium thermocellum (strain ATCC 27405 / DSM 1237 / JCM 9322 / NBRC 103400 / NCIMB 10682 / NRRL B-4536 / VPI 7372) (Clostridium thermocellum)	---EAQKTIN-ALLTDEKNKPLFNRAIQGAYTPGSTFKPLTSI-AGLETGAI-TPQNSYI-TDRGTH-VIG--GWTFK---CMEYP--TYGHGTIDVVKALATSCNIYFHEL-GV--------------------KVGIDN--IDLWAKRFGLGEYTGI-----------E---LPWENK
B0TBY3_HELMI		HM1_2727	Peptidoglycan glycosyltransferase	Heliobacterium modesticaldum (strain ATCC 51547 / Ice1)	687	cellular organisms, Bacteria, Terrabacteria group, Firmicutes, Clostridia, Eubacteriales, Heliobacteriaceae, Heliobacterium, Heliobacterium modesticaldum, Heliobacterium modesticaldum (strain ATCC 51547 / Ice1)	---TADYY------FRSDPPAGINRVIQASYPPGSTFKPITAM-AALDAGKL-DPREQIN-C-TGAYWEKP-----------NIRC--WTVHGPVDLNEAVAGSCNVYFQEM-GR--------------------RAGIDN--INRIAREFGLGQETGI-----------L---LPGEEE
A0A1W1VFS8_DESTI		SAMN00017405_1914	Peptidoglycan glycosyltransferase	Desulfonispora thiosulfatigenes DSM 11270	665	cellular organisms, Bacteria, Terrabacteria group, Firmicutes, Clostridia, Eubacteriales, Peptococcaceae, Desulfonispora, Desulfonispora thiosulfatigenes, Desulfonispora thiosulfatigenes DSM 11270	--------------------RIQNKAIQGRYIPGSTLKMITGM-AALEQG-I-NTNEKIK-C-SGRYWKKP-----------YIKC--TGVHGYLNYYDAIAKSCNVYFQEM-GR--------------------RVTVEN--FSLMGKEMGLDRPTGI-----------D---LPFENL
A0A3A9JU33_9THEO		mrdA DXT63_04255	Penicillin-binding protein 2	Thermoanaerobacteraceae bacterium SP2	692	cellular organisms, Bacteria, Terrabacteria group, Firmicutes, Clostridia, Thermoanaerobacterales, Thermoanaerobacteraceae, unclassified Thermoanaerobacteraceae, Thermoanaerobacteraceae bacterium SP2	---EWQSLV------NNPLRPMVNTAIAGTYPPGSVFKMVTAT-AALENKVT-TEKEYIY-D-PGVYWTIA------P---KKDWK--PGGHGTVNIVKALAQSCNIFFYEM-GR--------------------RLGIDN--IEKYARMYGLGKLTGI-----------E---LPGEKE
B0KAD6_THEP3		Teth39_1449	Penicillin-binding protein, transpeptidase	Thermoanaerobacter pseudethanolicus (strain ATCC 33223 / 39E) (Clostridium thermohydrosulfuricum)	761	cellular organisms, Bacteria, Terrabacteria group, Firmicutes, Clostridia, Thermoanaerobacterales, Thermoanaerobacteraceae, Thermoanaerobacter, Thermoanaerobacter pseudethanolicus, Thermoanaerobacter pseudethanolicus (strain ATCC 33223 / 39E) (Clostridium thermohydrosulfuricum)	---DVVNELFKSRDATVDPSPIFNYATQGAVPPGSTFKMAVAF-AALDTGVT-TVDEKYL-D-PGIYPYTG------Q---RNWAW--PRTQGWVNVSDAIKYSTNTYFFEM-GR--------------------RMGIDK--IVEYAKKFGLDQKTGI-----------E---LYEAK-
B5GLC4_STRCL		pcbR SCLAV_4198 SSCG_00148	PcbR (Secreted penicillin binding protein)	Streptomyces clavuligerus	551	cellular organisms, Bacteria, Terrabacteria group, Actinobacteria, Actinomycetia (high G+C Gram-positive bacteria), Streptomycetales, Streptomycetaceae, Streptomyces, Streptomyces clavuligerus	--------------------SGMNRALEGRYPPGSTFKVVTTA-ALLQQG-M-NPEERAD-C-PKFAH-VN--GQSFE----NQDQ--FTLPAGSTFRDSFAHSCNTFFVNS-RS--------------------KLSESS--LKQAAEAFGIGGTWDV-----------GASTFD----
PBPA_MYCTU		pbpA Rv0016c MTCY10H4.16c	Peptidoglycan D,D-transpeptidase PbpA (EC 3.4.16.4) (Penicillin-binding protein A) (PBPA)	Mycobacterium tuberculosis (strain ATCC 25618 / H37Rv)	491	cellular organisms, Bacteria, Terrabacteria group, Actinobacteria, Actinomycetia (high G+C Gram-positive bacteria), Corynebacteriales, Mycobacteriaceae, Mycobacterium, Mycobacterium tuberculosis complex, Mycobacterium tuberculosis, Mycobacterium tuberculosis (strain ATCC 25618 / H37Rv)	---QAQAW---QRLGDNPASPLTNRAISETYPPGSTFKVITTA-AALAAGAT-ETEQLTA-A-PTIP--LP--GSTAQLENYGGAP--CGDEPTVSLREAFVKSCNTAFVQL-GI--------------------RTGADA--LRSMARAFGLDSPPRP-----------TPLQVAESTV
PBPI_BACSU		pbpI yrrR BSU27310	Penicillin-binding protein 4B (PBP-4B) (PBP4b) (EC 3.4.16.4) (Penicillin-binding protein I)	Bacillus subtilis (strain 168)	584	cellular organisms, Bacteria, Terrabacteria group, Firmicutes, Bacilli, Bacillales, Bacillaceae, Bacillus, Bacillus subtilis group, Bacillus subtilis, Bacillus subtilis subsp. subtilis, Bacillus subtilis (strain 168)	----------------------QNYM-LTPIYPGSVFKTVIAA-AAIENNMV-KPSQTFN-C-N--L-NLY--GE------------PGDDKGTLSFDESFAQSCNYTFTSLAEQ--------------------LMKKDSSVIEDMSEKLALTDRAGWEGKLYHETDFRQ---LYNEKS
A0A5P3XI46_PARBF		D4A35_14385	Penicillin-binding protein 2	Paraclostridium bifermentans (Clostridium bifermentans)	565	cellular organisms, Bacteria, Terrabacteria group, Firmicutes, Clostridia, Eubacteriales, Peptostreptococcaceae, Paraclostridium, Paraclostridium bifermentans (Clostridium bifermentans)	N------------------GELENRAIKYMYAPGSVFKIVVLY-AALEEGVV-DENYTYT-C-TGSS-EVH--NRVLK---CNKL----EGHGTLTLEQAFANSCNTAFLDI-AL--------------------KVGKEK--IMDTAKKLHLDQEVGI-----------D---IYGEKS
A0A0C7GDE4_PAESO		ftsI_3 R28058_23611	Peptidoglycan glycosyltransferase (EC 2.4.1.129)	Paeniclostridium sordellii (Clostridium sordellii)	564	cellular organisms, Bacteria, Terrabacteria group, Firmicutes, Clostridia, Eubacteriales, Peptostreptococcaceae, Paeniclostridium, Paeniclostridium sordellii (Clostridium sordellii)	N------------------GELQNRAIRYMYAPGSVFKIVVLY-AALENNII-DENYEHT-C-TGSK-EFN--GRILN---CNKL----DGHGKLTLEQAFANSCNTAFLDI-AL--------------------KVGKDK--IIKAAEDLHLTKEVGI-----------D---IEGEKT
A0A371IWH0_9FIRM		CHF27_001075	Penicillin-binding protein 2	Romboutsia maritimum	554	cellular organisms, Bacteria, Terrabacteria group, Firmicutes, Clostridia, Eubacteriales, Peptostreptococcaceae, Romboutsia, Romboutsia maritimum	N------------------GELENRAIRATYPPGSVFKIVVLY-AALENGVI-DSNYTYN-C-QGKA-KVGNTDEILK---CHKI----NGHGVETLDQAFANSCNTAFLDI-AM--------------------KVGKEK--ILEAVEKLKLSNQVGI-----------G---LDEEKN
C9YKG6_CLODR	CdPBP3	CDR20291_1067	Putative penicillin-binding protein	Clostridioides difficile (strain R20291) (Peptoclostridium difficile)	554	cellular organisms, Bacteria, Terrabacteria group, Firmicutes, Clostridia, Eubacteriales, Peptostreptococcaceae, Clostridioides, Clostridioides difficile (Peptoclostridium difficile), Clostridioides difficile (strain R20291) (Peptoclostridium difficile)	N------------------GEFENRVIKATYPPGSVFKMVVLF-SALENGVI-DENYTYN-C-TGKT-KVGNTNEILR---CNKR----DGHGFQNLRQAFSNSCNPAFLDI-AM--------------------KLGKEK--ILKSAEKLHLFEKVDI-----------G---LDEEKI
Q18B92_CLOD6		CD630_12290	Putative peptidoglycan glycosyltransferase (EC 2.4.1.129)	Clostridioides difficile (strain 630) (Peptoclostridium difficile)	554	cellular organisms, Bacteria, Terrabacteria group, Firmicutes, Clostridia, Eubacteriales, Peptostreptococcaceae, Clostridioides, Clostridioides difficile (Peptoclostridium difficile), Clostridioides difficile (strain 630) (Peptoclostridium difficile)	N------------------GEFENRVIKATYPPGSVFKMVVLF-SALENGVI-DENYTYN-C-TGKT-KVGNTNEILR---CNKR----DGHGFQNLRQAFSNSCNPAFLDI-AM--------------------KLGKEK--ILKSAEKLHLFEKVDI-----------G---LDEEKI
C9YKG6_CLODR		CDR20291_1067	Putative penicillin-binding protein	Clostridioides difficile (strain R20291) (Peptoclostridium difficile)	554	cellular organisms, Bacteria, Terrabacteria group, Firmicutes, Clostridia, Eubacteriales, Peptostreptococcaceae, Clostridioides, Clostridioides difficile (Peptoclostridium difficile), Clostridioides difficile (strain R20291) (Peptoclostridium difficile)	N------------------GEFENRVIKATYPPGSVFKMVVLF-SALENGVI-DENYTYN-C-TGKT-KVGNTNEILR---CNKR----DGHGFQNLRQAFSNSCNPAFLDI-AM--------------------KLGKEK--ILKSAEKLHLFEKVDI-----------G---LDEEKI
A0A1F2E069_9CLOT		HMPREF3072_10360	Penicillin-binding protein	Clostridium sp. HMSC19B01	554	cellular organisms, Bacteria, Terrabacteria group, Firmicutes, Clostridia, Eubacteriales, Clostridiaceae, Clostridium, unclassified Clostridium, Clostridium sp. HMSC19B01	N------------------GEFENRVIKATYPPGSVFKMVVLF-SALENGVI-DENYTYN-C-TGKT-KVGNTNEILR---CNKR----DGHGFQNLRQAFSNSCNPAFLDI-AM--------------------KLGKEK--ILKSAEKLHLFEKVDI-----------G---LDEEKI
A9LIC1_STREE		pbp2x pbpX ERS367973_00058 SAMEA3448014_02165 SAMEA4038883_00871	Penicillin-binding protein 2x	Streptococcus pneumoniae	750	cellular organisms, Bacteria, Terrabacteria group, Firmicutes, Bacilli, Lactobacillales, Streptococcaceae, Streptococcus, Streptococcus pneumoniae	V--------------------WRDILYQSNYEPGSTMKVMMLA-AAIDNNTF-PGGEVFN-S-SE-L-KIA--DATIR---DWDVNEGLTGGRTMTFSQGFAHSSNVGMTLL-EQ--------------------KMGDAT--WLDYLNRFKFGVPTRF-----------G---LTDEYA
O07106_ENTFL		pbpC	Penicillin-binding protein	Enterococcus faecalis (Streptococcus faecalis)	742	cellular organisms, Bacteria, Terrabacteria group, Firmicutes, Bacilli, Lactobacillales, Enterococcaceae, Enterococcus, Enterococcus faecalis (Streptococcus faecalis)	T--------------------WQNLLVESPYEPGSTIKLFTTA-ASMEQGQF-NPNELFN-R-VGGI-QVG--DVTVN---DHDY-TRLNGKEYLNYRQAISWSSNIGMVKL-EQ--------------------KMGDEK--WMEYLKKFGFGTSTHS-----------G---LIGESA
FTSI_PSEAE	S.aureus_PBP2	ftsI pbpB PA4418	Peptidoglycan D,D-transpeptidase FtsI (EC 3.4.16.4) (Penicillin-binding protein 3) (PBP-3)	Pseudomonas aeruginosa (strain ATCC 15692 / DSM 22644 / CIP 104116 / JCM 14847 / LMG 12228 / 1C / PRS 101 / PAO1)	579	cellular organisms, Bacteria, Proteobacteria, Gammaproteobacteria, Pseudomonadales, Pseudomonadaceae, Pseudomonas, Pseudomonas aeruginosa group, Pseudomonas aeruginosa, Pseudomonas aeruginosa (strain ATCC 15692 / DSM 22644 / CIP 104116 / JCM 14847 / LMG 12228 / 1C / PRS 101 / PAO1)	K--------------------WANDLYQNTYEPGSTFKSYGLA-AAIQEGAF-DPDKKYK-S-G-HR-DIM--GSRIS---DW-NRV---GWGEIPMSLGFTYSSNTLMMHL-QD--------------------LVGADK--MKSWYERFGFGKSTKG-----------M---FDGEAP
Q2FZ94_STAA8		SAOUHSC_01145	Penicillin-binding protein 1	Staphylococcus aureus (strain NCTC 8325 / PS 47)	744	cellular organisms, Bacteria, Terrabacteria group, Firmicutes, Bacilli, Bacillales, Staphylococcaceae, Staphylococcus, Staphylococcus aureus, Staphylococcus aureus (strain NCTC 8325 / PS 47)	K--------------------WANDLYQNTYEPGSTFKSYGLA-AAIQEGAF-DPDKKYK-S-G-HR-DIM--GSRIS---DW-NRV---GWGEIPMSLGFTYSSNTLMMHL-QD--------------------LVGADK--MKSWYERFGFGKSTKG-----------M---FDGEAP
A0A6H0H259_BACIU		HCN55_08260	Serine-type D-Ala-D-Ala carboxypeptidase (EC 3.4.16.4)	Bacillus subtilis subsp. subtilis str. SMY	716	cellular organisms, Bacteria, Terrabacteria group, Firmicutes, Bacilli, Bacillales, Bacillaceae, Bacillus, Bacillus subtilis group, Bacillus subtilis, Bacillus subtilis subsp. subtilis, Bacillus subtilis subsp. subtilis str. SMY	N--------------------YYNDLISYAYEPGSTMKIFTLA-AAMQENVF-NANEKYK-S-G-TF-EVG--GAPVK---DHNNGV---GWGPTTYHDGVLRSSNVAFAKLAKE--------------------KLGYDR--LNQYLHKFNFYQKTGI-----------D---LPGEVS
Q8XJ98_CLOPE	CpSpoVD	spoVD	Stage V sporulation protein D	Clostridium perfringens (strain 13 / Type A)	739	cellular organisms, Bacteria, Terrabacteria group, Firmicutes, Clostridia, Eubacteriales, Clostridiaceae, Clostridium, Clostridium perfringens, Clostridium perfringens (strain 13 / Type A)	---GYENFPGKDK-TEKMENMWKNDAVSNSFEPGSIFKMVTSS-AAVQEGIA-GGNETYF-C-PGGK-NVS--GTYIK---CWKP----DGHGTETFDQILENSCNVGFMDI-GQ--------------------KLGKEK--LNEYIEKFGFGKQTGI-----------D---LPGETT
C9YPN0_CLODR	CdSpoVD	spoVD CDR20291_2544	Stage V sporulation protein D (Sporulation specific penicillin-binding protein)	Clostridioides difficile (strain R20291) (Peptoclostridium difficile)	659	cellular organisms, Bacteria, Terrabacteria group, Firmicutes, Clostridia, Eubacteriales, Peptostreptococcaceae, Clostridioides, Clostridioides difficile (Peptoclostridium difficile), Clostridioides difficile (strain R20291) (Peptoclostridium difficile)	YQEELEKYNDKDK-IKGYYQMWRNPAVSDTYEPGSTFKLITSS-SALEEGVI-KDGEKFT-C-TGSV-TVG--GRKIK---CWRH---YRPHGTQEFKQAVQNSCNPVFVEL-GS--------------------RLGVGK--MYDYIESFGLMDKTGI-----------D---LPGEAK
A0A6M4JJR6_BACSU	BsSpoVD	HIR78_08325	Serine-type D-Ala-D-Ala carboxypeptidase (EC 3.4.16.4)	Bacillus subtilis (strain 168)	646	cellular organisms, Bacteria, Terrabacteria group, Firmicutes, Bacilli, Bacillales, Bacillaceae, Bacillus, Bacillus subtilis group, Bacillus subtilis, Bacillus subtilis subsp. subtilis, Bacillus subtilis (strain 168)	YN--------------------RNLPVWSTYEPGSTFKIITLA-AALEEQKVNLKRDQFY-D-KGHA-EVD--GARLR---CWKR----GGHGLQTYLEVVQNSCNPGFVEL-GE--------------------RLGKEK--LFKYIKDFGFGQKTGI-----------D---LQGEGT
SP5D_BACSU		spoVD BSU15170	Stage V sporulation protein D (EC 3.4.16.4) (Sporulation-specific penicillin-binding protein)	Bacillus subtilis (strain 168)	646	cellular organisms, Bacteria, Terrabacteria group, Firmicutes, Bacilli, Bacillales, Bacillaceae, Bacillus, Bacillus subtilis group, Bacillus subtilis, Bacillus subtilis subsp. subtilis, Bacillus subtilis (strain 168)	YN--------------------RNLPVWSTYEPGSTFKIITLA-AALEEQKVNLKRDQFY-D-KGHA-EVD--GARLR---CWKR----GGHGLQTYLEVVQNSCNPGFVEL-GE--------------------RLGKEK--LFKYIKDFGFGQKTGI-----------D---LQGEGT
PBPB_MYCTU		pbpB ftsI pbp3 Rv2163c	Penicillin-binding protein PbpB (Penicillin-binding protein 3) (PBP3)	Mycobacterium tuberculosis (strain ATCC 25618 / H37Rv)	679	cellular organisms, Bacteria, Terrabacteria group, Actinobacteria, Actinomycetia (high G+C Gram-positive bacteria), Corynebacteriales, Mycobacteriaceae, Mycobacterium, Mycobacterium tuberculosis complex, Mycobacterium tuberculosis, Mycobacterium tuberculosis (strain ATCC 25618 / H37Rv)	Q--------------------LGNPAVSSPFEPGSVNKIVAAS-AVIEHGLS-SPDEVLQ-V-PGSI-QMG--GVTVH---DAWE----HGVMPYTTTGVFGKSSNVGTLML-SQ--------------------RVGPER--YYDMLRKFGLGQRTGV-----------G---LPGESA
O26078_HELPY		HP_1556	Cell division protein (FtsI)	Helicobacter pylori (strain ATCC 700392 / 26695) (Campylobacter pylori)	615	cellular organisms, Bacteria, Proteobacteria, delta/epsilon subdivisions, Epsilonproteobacteria, Campylobacterales, Helicobacteraceae, Helicobacter, Helicobacter pylori (Campylobacter pylori), Helicobacter pylori (strain ATCC 700392 / 26695) (Campylobacter pylori)	L---------------------NLSVAEKVFEPGSTIKPIVYS-LLLDKNLI-NPKERIDLN-HGYY-QLG--KYTIK---DDFI-----PSKKAVVEDILIQSSNVGMIKI-SK--------------------NLNPKD--FYNGLLGYGFSQKTGI-----------D---LSLEAT
P73117_SYNY3		ftsI	Penicillin-binding protein	Synechocystis sp. (strain PCC 6803 / Kazusa)	607	cellular organisms, Bacteria, Terrabacteria group, Cyanobacteria/Melainabacteria group, Cyanobacteria, Synechococcales, Merismopediaceae, Synechocystis, unclassified Synechocystis, Synechocystis sp. PCC 6803, Synechocystis sp. (strain PCC 6803 / Kazusa)	F---------------------KNWSVSDLYEPGSTFKPVIVA-LAMNEGVL-KPEDRIN-D-SGSV-RVG--PWTIS---NASK----SGAGMINITQVLRYSSNVAMVAI-AR--------------------RLKPER--YYELLQGVGLDSRTGI-----------D---LPGEAA
PBP2_NEIFL		penA	Probable peptidoglycan D,D-transpeptidase PenA (EC 3.4.16.4) (Penicillin-binding protein 2) (PBP-2) (Fragment)	Neisseria flavescens	400	cellular organisms, Bacteria, Proteobacteria, Betaproteobacteria, Neisseriales, Neisseriaceae, Neisseria, Neisseria flavescens	Q--------------------RRNRAVTDMIEPGSAMKPFTIA-KALDSGKV-DPTDTFNTL-P--Y-KIG--PATVQ---DTHV----Y--PTLDVRGIMQKSSNVGTSKL-SA--------------------MFTPKE--MYDFYHDLGVGVRMHS-----------G---FPGETA
FTSI_ECOLI		ftsI pbpB b0084 JW0082	Peptidoglycan D,D-transpeptidase FtsI (EC 3.4.16.4) (Essential cell division protein FtsI) (Murein transpeptidase) (Penicillin-binding protein 3) (PBP-3) (Peptidoglycan synthase FtsI)	Escherichia coli (strain K12)	588	cellular organisms, Bacteria, Proteobacteria, Gammaproteobacteria, Enterobacterales, Enterobacteriaceae, Escherichia, Escherichia coli, Escherichia coli (strain K12)	A--------------------MRNRTITDVFEPGSTVKPMVVM-TALQRGVV-RENSVLNTI-P--Y-RIN--GHEIK---DVAR----Y--SELTLTGVLQKSSNVGVSKL-AL--------------------AMPSSA--LVDTYSRFGLGKATNL-----------G---LVGERS
FTSI_HAEIN		ftsI HI_1132	Peptidoglycan D,D-transpeptidase FtsI (EC 3.4.16.4) (Penicillin-binding protein 3) (PBP-3)	Haemophilus influenzae (strain ATCC 51907 / DSM 11121 / KW20 / Rd)	610	cellular organisms, Bacteria, Proteobacteria, Gammaproteobacteria, Pasteurellales, Pasteurellaceae, Haemophilus, Haemophilus influenzae, Haemophilus influenzae (strain ATCC 51907 / DSM 11121 / KW20 / Rd)	L--------------------MRNRAITDTFEPGSTVKPFVVL-TALQRGVV-KRDEIIDTT-S--F-KLS--GKEIV---DVAP----R--AQQTLDEILMNSSNRGVSRL-AL--------------------RMPPSA--LMETYQNAGLSKPTDL-----------G---LIGEQV
Q51505_PSEAI		pbpC ftsI	Peptidoglycan D,D-transpeptidase FtsI (EC 3.4.16.4) (Penicillin-binding protein 3) (PBP-3)	Pseudomonas aeruginosa	565	cellular organisms, Bacteria, Proteobacteria, Gammaproteobacteria, Pseudomonadales, Pseudomonadaceae, Pseudomonas, Pseudomonas aeruginosa group, Pseudomonas aeruginosa	F--------------------MRNRTLTDTFEPGSVIKPFSMS-AALASGKF-DENSQVSVA-PGWM-TID--GHTIH---DVAR----R--DVLTMTGVLINSSNIGMSKV-AL--------------------QIGPKP--ILEQLGRVGFGAPLSL-----------G---FPGENP
A0A0H2WVW5_STAAC	P.aeruginosa_PBP2	pbp1 SACOL1194	Penicillin-binding protein 1	Staphylococcus aureus (strain COL)	744	cellular organisms, Bacteria, Terrabacteria group, Firmicutes, Bacilli, Bacillales, Staphylococcaceae, Staphylococcus, Staphylococcus aureus, Staphylococcus aureus (strain COL)	A--------------------MRNRAMIDVFEPGSTVKPFSMS-AALASGRW-KPSDIVDVY-PGTL-QIG--RYTIR---DVSR----NS-RQLDLTGILIKSSNVGISKI-AF--------------------DIGAES--IYSVMQQVGLGQDTGL-----------G---FPGERV
FTSI_PSEAE		ftsI pbpB PA4418	Peptidoglycan D,D-transpeptidase FtsI (EC 3.4.16.4) (Penicillin-binding protein 3) (PBP-3)	Pseudomonas aeruginosa (strain ATCC 15692 / DSM 22644 / CIP 104116 / JCM 14847 / LMG 12228 / 1C / PRS 101 / PAO1)	579	cellular organisms, Bacteria, Proteobacteria, Gammaproteobacteria, Pseudomonadales, Pseudomonadaceae, Pseudomonas, Pseudomonas aeruginosa group, Pseudomonas aeruginosa, Pseudomonas aeruginosa (strain ATCC 15692 / DSM 22644 / CIP 104116 / JCM 14847 / LMG 12228 / 1C / PRS 101 / PAO1)	A--------------------MRNRAMIDVFEPGSTVKPFSMS-AALASGRW-KPSDIVDVY-PGTL-QIG--RYTIR---DVSR----NS-RQLDLTGILIKSSNVGISKI-AF--------------------DIGAES--IYSVMQQVGLGQDTGL-----------G---FPGERV
PBPF_BACSU		pbpF ponA BSU10110	Penicillin-binding protein 1F (PBP-1F) (Penicillin-binding protein F) [Includes: Penicillin-insensitive transglycosylase (EC 2.4.1.129) (Peptidoglycan TGase); Penicillin-sensitive transpeptidase (EC 3.4.16.4) (DD-transpeptidase)]	Bacillus subtilis (strain 168)	714	cellular organisms, Bacteria, Terrabacteria group, Firmicutes, Bacilli, Bacillales, Bacillaceae, Bacillus, Bacillus subtilis group, Bacillus subtilis, Bacillus subtilis subsp. subtilis, Bacillus subtilis (strain 168)	---------------------GYNRVT-AVRQPGSTFKPLAVYGPAMQEKKF-KPYSLLK-D-E--L-QSYGDYTP-K---NYDS----RYEGEVTMSDAITYSKNAPAVWT-LN--------------------EIGVET--GKSYLKANGID--------------------IPDEGL
PBPA_BACSU		ponA BSU22320	Penicillin-binding protein 1A/1B (PBP1) [Includes: Penicillin-insensitive transglycosylase (EC 2.4.1.129) (Peptidoglycan TGase); Penicillin-sensitive transpeptidase (EC 3.4.16.4) (DD-transpeptidase)]	Bacillus subtilis (strain 168)	914	cellular organisms, Bacteria, Terrabacteria group, Firmicutes, Bacilli, Bacillales, Bacillaceae, Bacillus, Bacillus subtilis group, Bacillus subtilis, Bacillus subtilis subsp. subtilis, Bacillus subtilis (strain 168)	---------------------GFNYATQTKAQPGSTIKPILDYGPVIENKKW-STYEQID-D-S--A-YTYSNGKPIR---DWDR----KYLGPISMRYALAQSRNIPALKA-FQ--------------------AVGKDT--AVDFANGLGLG--------------------LTKDNV
PBP_STAAU		pbp	Beta-lactam-inducible penicillin-binding protein	Staphylococcus aureus	670	cellular organisms, Bacteria, Terrabacteria group, Firmicutes, Bacilli, Bacillales, Staphylococcaceae, Staphylococcus, Staphylococcus aureus	---EYNKLT------EDKKEPLLNKF-QITTSPGSTQKILTAM-IGLNNKTL-DDKTSYK-I-DGKGW-QK--DKSWG---GYNVTRYEVVNGNIDLKQAIESSDNIFFARV-AL--------------------ELGSKK--FEKGMKKLGVGEDIPS-----------D---YPFYNA
PBPC_BACSU		pbpC ycsM yzsA BSU04140	Penicillin-binding protein 3 (PBP 3) (EC 3.4.16.4) (PSPB20) (Penicillin-binding protein C)	Bacillus subtilis (strain 168)	668	cellular organisms, Bacteria, Terrabacteria group, Firmicutes, Bacilli, Bacillales, Bacillaceae, Bacillus, Bacillus subtilis group, Bacillus subtilis, Bacillus subtilis subsp. subtilis, Bacillus subtilis (strain 168)	---EWKKLN------KDKNNPFSAKF-NKTYAPGSTIKPIAAA-IGIKNGTL-KADEKKT-I-KGKEW-QK--DSSWG---GYSVTRVSERLQQVDLENALITSDNIYFAQN-AL--------------------DMGADT--FTKGLKTFGFSEDVPY-----------E---FPIQKS
Q9K3C9_ENTFL	E.faecalis_PBP2	pbp4 DRJ71_03440 FKY84_09230 KUB3007_C20250	PBP4 protein (Penicillin-binding protein) (Penicillin-binding transpeptidase domain-containing protein)	Enterococcus faecalis (Streptococcus faecalis)	680	cellular organisms, Bacteria, Terrabacteria group, Firmicutes, Bacilli, Lactobacillales, Enterococcaceae, Enterococcus, Enterococcus faecalis (Streptococcus faecalis)	---EYDAYN------NNKDLPFTARF-ATGYAPGSTFKTITGA-IGLDAGTL-KPDEELE-I-NGLKW-QK--DKSWG---GYFATRVKEA-SPVNLRTALVNSDNIYFAQQ-TL--------------------RMGEDK--FRAGLNKFIFGEELDL-----------P---IAMTPA
Q59439_ENTHR		pbp5	D-alanyl-D-alanine carboxypeptidase (EC 3.4.16.4) (PBP5 protein)	Enterococcus hirae	678	cellular organisms, Bacteria, Terrabacteria group, Firmicutes, Bacilli, Lactobacillales, Enterococcaceae, Enterococcus, Enterococcus hirae	---DYQAYT------ENKDQPFISRF-ATGYAPGSTFKMITAA-IGLDNQTL-NPDEVLT-I-NGLKW-QK--DQSWG---SYQVTRVSDV-PQVNLRNAMIYSDNIYMAQE-TL--------------------KMGEKK--FREGLNKFIFGEDLDL-----------P---ISMNPA
A0A0E3ZDP6_9ENTR		blaOXA-1	Beta-lactamase (EC 3.5.2.6)	Salmonella sp. Nsa292	276	cellular organisms, Bacteria, Proteobacteria, Gammaproteobacteria, Enterobacterales, Enterobacteriaceae, Salmonella, unclassified Salmonella, Salmonella sp. Nsa292	----------------------NKAKCATQMAPDSTFKIALSL-MAFDAEIIDQK-TIFKWD--KTP-------KGM-----EIW------NSNHTPKTWMQFSVVWVSQEI-TQ--------------------KIGLNK--IKNYLKDFDYGNQDFS-----------G---DKERNN
A0A0W0SI66_9GAMM		Lche_0080	Beta-lactamase (EC 3.5.2.6)	Legionella cherrii	266	cellular organisms, Bacteria, Proteobacteria, Gammaproteobacteria, Legionellales, Legionellaceae, Legionella, Legionella cherrii	----------------------EGKDCNKRFAPESTFKIALSL-MGFDSGILKDT-LNPEWP--YKK---E-YELYL-----NVW------KYPHNPRTWIRDSCVWYSQVL-TQ--------------------QLGMTR--FKNYVDAFHYGNQDIS-----------G---DKGQNN
Q9K319_AERHY		ampH KAM330_45740	Beta-lactamase (EC 3.5.2.6)	Aeromonas hydrophila	264	cellular organisms, Bacteria, Proteobacteria, Gammaproteobacteria, Aeromonadales, Aeromonadaceae, Aeromonas, Aeromonas hydrophila	----------------------SEGDCSSQLPPASTFKIPLAL-MGYDSGFLVDE-EHPALP--FKP---G-YDDWL-----PAW------RETTTPRRWETYSVVWFSQQI-TE--------------------WLGMER--FQQYVDRFDYGNRDLS-----------G---NPGKHD
Q9ZHF7_RALPI		oxa-22	Oxacillinase	Ralstonia pickettii (Burkholderia pickettii)	274	cellular organisms, Bacteria, Proteobacteria, Betaproteobacteria, Burkholderiales, Burkholderiaceae, Ralstonia, Ralstonia pickettii (Burkholderia pickettii)	----------------------HEGKCDERVTPASTFKLALAV-MGFDHGFLKDE-HTPVEH--FRH---G-DPDWGG----EAW------HQPIDPALWLKYSVVWYSQRI-TH--------------------AMGAQT--FQAYVRKLGYGNMDVS-----------G---DPGKNN
Q98LR0_RHILO		mll0916	Beta-lactamase (EC 3.5.2.6)	Mesorhizobium japonicum (strain LMG 29417 / CECT 9101 / MAFF 303099) (Mesorhizobium loti (strain MAFF 303099))	250	cellular organisms, Bacteria, Proteobacteria, Alphaproteobacteria, Rhizobiales, Phyllobacteriaceae, Mesorhizobium, Mesorhizobium japonicum, Mesorhizobium japonicum (strain LMG 29417 / CECT 9101 / MAFF 303099) (Mesorhizobium loti (strain MAFF 303099))	----------------------QDGTCDQPFSPASTFKVPLSL-IGYDAGILSDE-HTPSWD--YKP-------EFNA---AKRD------QKIVDPVIWEKDSVLWYSREI-TR--------------------KLGPES--FAGYVSKLGYGNKDVS-----------G---NPGKND
Q45297_BACLI			Penicillinase antirepressor penJ	Bacillus licheniformis	601	cellular organisms, Bacteria, Terrabacteria group, Firmicutes, Bacilli, Bacillales, Bacillaceae, Bacillus, Bacillus subtilis group, Bacillus licheniformis	----------------------NRKESTSRFAPASTYKVFSAL-LALESGIITKNDSHMTWD--GTQ-------YP-----YKEW------NQDQDLFSAMSSSTTWYFQKL-DR--------------------QIGEDH--LRHYLKSIHYGNEDFS-----------V----PA---
O54282_STASC		mecR1	MecR1 protein	Staphylococcus sciuri	585	cellular organisms, Bacteria, Terrabacteria group, Firmicutes, Bacilli, Bacillales, Staphylococcaceae, Mammaliicoccus, Staphylococcus sciuri	----------------------NEPESKQRYSPNSTYKIYLAL-MAFDQNLLSLNHTEQQWD--KHQ-------YP-----FKEW------NQDQNLNSSMKYSVNWYYENL-NK--------------------HLRQDE--VKSYLDLIEYGNEEIS-----------G----NE---
Q9F0V2_ACIBA		bla-OXA26	Beta-lactamase OXA-26	Acinetobacter baumannii	275	cellular organisms, Bacteria, Proteobacteria, Gammaproteobacteria, Pseudomonadales, Moraxellaceae, Acinetobacter, Acinetobacter calcoaceticus/baumannii complex, Acinetobacter baumannii	----------------------ALARANKEYVPASTFKMLNAL-IGLENHKA-TTNEIFKWD--GKK-------RT-----YPMW------EKDMTLGEAMALSAVPVYQEL-AR--------------------RTGLEL--MQKEVKRVNFGNTNIG-----------T---QVD---
Q7AUV5_9BACT		blaNPS-1	Beta-lactamase (EC 3.5.2.6)	uncultured bacterium	260	cellular organisms, Bacteria, environmental samples, uncultured bacterium	----------------------NDPRAQQRYPAASTFKVLNTL-IALEEGAISGENQIFHWN--GTQ-------YS-----IANW------NQDQTLDSAFKVSCVWCYQQI-AL--------------------RVGALK--YPAYIQQTNYGHLLEP-----------F---NGT---
Q9EY51_ACIBA		oxa-37	Beta-lactamase (EC 3.5.2.6)	Acinetobacter baumannii	266	cellular organisms, Bacteria, Proteobacteria, Gammaproteobacteria, Pseudomonadales, Moraxellaceae, Acinetobacter, Acinetobacter calcoaceticus/baumannii complex, Acinetobacter baumannii	----------------------NESRAQQRYSPASTFKIPHTL-FALDAGAVRDEFHVFRWD--GAK-------RS-----FAGH------NQDQNLRSAMRNSTVWVYQLF-AK--------------------EIGENK--ARSYLEKLNYGNADPS-----------T---KSG---
Q55926_SYNY3		blaOXA-3	Beta-lactamase (EC 3.5.2.6)	Synechocystis sp. (strain PCC 6803 / Kazusa)	304	cellular organisms, Bacteria, Terrabacteria group, Cyanobacteria/Melainabacteria group, Cyanobacteria, Synechococcales, Merismopediaceae, Synechocystis, unclassified Synechocystis, Synechocystis sp. PCC 6803, Synechocystis sp. (strain PCC 6803 / Kazusa)	----------------------NQERADRAYSPASTFKIPHSL-FALDAGVVRDEFQVFEWD--GVE-------RN-----FAPH------NQDQTLRSAMRNSAVWVYEIF-AA--------------------EIGEAK--AREYLTQIDYGNVDSS-----------T---SKG---
A0A023ZU01_9GAMM		oxa-121	Beta-lactamase (EC 3.5.2.6)	Acinetobacter sp. NF130815198A(179)	275	cellular organisms, Bacteria, Proteobacteria, Gammaproteobacteria, Pseudomonadales, Moraxellaceae, Acinetobacter, unclassified Acinetobacter, Acinetobacter sp. NF130815198A(179)	----------------------DQVRSEKRYSPASTFKIPHTL-FALDAGAARDEFQVFRWD--GIK-------RS-----FAAH------NQDQDLRSAMRNSTVWIYELF-AK--------------------EIGEDK--ARRYLKQIDYGNADPS-----------T---SNG---
